# A system for phenotype harmonization in the NHLBI Trans-Omics for Precision Medicine (TOPMed) Program

**DOI:** 10.1101/2020.06.18.146423

**Authors:** Adrienne M. Stilp, Leslie S. Emery, Jai G. Broome, Erin J. Buth, Alyna T. Khan, Cecelia A. Laurie, Fei Fei Wang, Quenna Wong, Dongquan Chen, Catherine M. D’Augustine, Nancy L. Heard-Costa, Chancellor R. Hohensee, William Craig Johnson, Lucia D. Juarez, Jingmin Liu, Karen M. Mutalik, Laura M. Raffield, Kerri L. Wiggins, Paul S. de Vries, Tanika N. Kelly, Charles Kooperberg, Pradeep Natarajan, Gina M. Peloso, Patricia A. Peyser, Alex P. Reiner, Donna K. Arnett, Stella Aslibekyan, Kathleen C. Barnes, Lawrence F. Bielak, Joshua C. Bis, Brian E. Cade, Ming-Huei Chen, Adolfo Correa, L. Adrienne Cupples, Mariza de Andrade, Patrick T. Ellinor, Myriam Fornage, Nora Franceschini, Weiniu Gan, Santhi K. Ganesh, Jan Graffelman, Megan L. Grove, Xiuqing Guo, Nicola L. Hawley, Wan-Ling Hsu, Rebecca D. Jackson, Cashell E. Jaquish, Andrew D. Johnson, Sharon LR Kardia, Shannon Kelly, Jiwon Lee, Rasika A. Mathias, Stephen T. McGarvey, Braxton D. Mitchell, May E. Montasser, Alanna C. Morrison, Kari E. North, Seyed Mehdi Nouraie, Elizabeth C. Oelsner, Nathan Pankratz, Stephen S. Rich, Jerome I. Rotter, Jennifer A. Smith, Kent D. Taylor, Ramachandran S. Vasan, Daniel E. Weeks, Scott T. Weiss, Carla G. Wilson, Lisa R. Yanek, Bruce M. Psaty, Susan R. Heckbert, Cathy C. Laurie

## Abstract

Genotype-phenotype association studies often combine phenotype data from multiple studies to increase power. Harmonization of the data usually requires substantial effort due to heterogeneity in phenotype definitions, study design, data collection procedures, and data set organization. Here we describe a centralized system for phenotype harmonization that includes input from phenotype domain and study experts, quality control, documentation, reproducible results, and data sharing mechanisms. This system was developed for the National Heart, Lung and Blood Institute’s Trans-Omics for Precision Medicine (TOPMed) program, which is generating genomic and other omics data for >80 studies with extensive phenotype data. To date, 63 phenotypes have been harmonized across thousands of participants from up to 17 TOPMed studies per phenotype. We discuss the challenges faced in this undertaking and how they were addressed. The harmonized phenotype data and associated documentation have been submitted to National Institutes of Health data repositories for controlled-access by the scientific community. We also provide materials to facilitate future harmonization efforts by the community, which include (1) the code used to generate the 63 harmonized phenotypes, enabling others to reproduce, modify or extend these harmonizations to additional studies; and (2) results of labeling thousands of phenotype variables with controlled vocabulary terms.

---

To increase power in epidemiological analyses, multiple studies are often combined for pooled- or meta-analysis. In both cases, heterogeneities among studies are generally addressed by careful selection and harmonization of study data to include in analyses. In this report, we describe a system for phenotype harmonization, which was developed for the National Heart, Lung and Blood Institute’s (NHLBI) Trans-Omics for Precision Medicine (TOPMed) program (https://www.nhlbiwgs.org/). We define phenotype harmonization as the process by which data variables, each representing a specified phenotype concept, are selected from multiple studies and transformed as needed so that they can be combined and analyzed together. In principle, phenotype harmonization can be achieved prospectively when all contributing studies use the same protocols, an endeavor facilitated by methodological standards such as those developed by the PhenX consortium (1). However, retrospective harmonization is often needed in order to use valuable data that have previously been collected by multiple studies using different phenotype definitions, study designs, data collection procedures, and data structures.

A key goal of the TOPMed program is to identify genetic risk factors for heart, lung, blood, and sleep disorders. To date, the program has generated whole genome sequence data for over 140,000 participants from over 80 different studies, as well as other omics data from many of the same participants. The participating studies have previously gathered extensive phenotype data, including physical measurements, clinical chemistry, questionnaires, clinical registries, and medical imaging. Many of the same phenotypes have been collected in multiple studies, which provides the potential for combined analyses to increase power for detecting the effects of low frequency and rare sequence variants. However, due to substantial heterogeneity in phenotype data among studies and within studies over time, harmonization is required for combined analyses.

Our system for retrospective harmonization of phenotype data in TOPMed includes a collaborative framework, domain expertise, high-quality data inputs, validation of data outputs, rigorous documentation, and respect for stakeholders (i.e., features of the Maelstrom Research guidelines (2)), as well as reproducibility, updating, and sharing of harmonized results derived from controlled-access human data. We describe these features in detail, along with examples of applications to TOPMed study data. We also describe a system for tagging study variables with phenotype concepts for use in future harmonization efforts.
