## Supplementary material for "A system for phenotype harmonization in the NHLBI Trans-Omics for Precision Medicine (TOPMed) Program": Web Table S7

### Sheet: Sheet1
Phenotype Domain	Tag name (phenotype concept)	Description	Instructions	UMLS CUI	UMLS term
Demographics	Gender	Self-reported sex or gender identity	Include variables that represent self-reported sex or self-reported gender identity. Include only self-reported information. Multiple categories of gender may be included among the values of such variables, such as male, female, transgender, and others. Include all time points and all repeated self-reported variables within each time point. Include all instances of duplicated variables, e.g. gend…	C0017249	Gender identity
Demographics	Race/ancestry/ethnicity	Self-reported race, ancestry or ethnicity	Include variables that represent race, ancestral geographic origins, ethnicity, or a combination of both. Include only self-reported responses. Include variables with self-reported values such as "white", "black", "European", "Asian", "Native American", "African", "Spanish", "Samoan", "Puerto Rican", "Amish", "Hispanic", etc. Include indicator variables for Hispanic/Latino ethnicity. Include all …	C1830369	Race or ethnicity
Anthropometry	Height	Standing body height measurement	Include variables that represent a body height measurement, as measured when standing. Include all time points and all repeated measures within each time point, e.g. height measured at multiple exams. Include all instances of duplicated variables, e.g. height variables included in multiple datasets. Include variables in all measurement units available, e.g. height in inches and height in centimet…	C0005890	Body height
Anthropometry	Weight	Body weight measurement	Include variables that represent a body weight measurement. Include all time points and all repeated measures within each time point, e.g. weight measured at multiple exams. Include all instances of duplicated variables, e.g. weight variables included in multiple datasets. Include variables in all measurement units available, e.g. weight in kilograms and weight in pounds. Do not include variables…	C0005910	Body weight
Anthropometry	BMI	Body mass index (weight divided by the square of height)	Include variables that represent calculated BMI. The units of BMI are usually kilograms per meter squared, but variables with other units should be included. Include all time points and all repeated measures within each time point, e.g. BMI measured at multiple exams. Include all instances of duplicated variables, e.g. BMI variables included in multiple datasets. Do not include variables that rep…	C1305855	Body mass index
Anthropometry	Waist circumference	Waist circumference measurement	Include variables that represent a waist circumference measurement. Include all time points and all repeated measures within each time point, e.g. waist circumference measured at multiple exams. Include all instances of duplicated variables, e.g. waist circumference variables included in multiple datasets. Include variables in all measurement units available, e.g. waist circumference in inches an…	C0455829	Waist circumference
Anthropometry	Hip circumference	Hip circumference measurement	Include variables that represent a hip circumference measurement. Include all time points and all repeated measures within each time point, e.g. hip circumference measured at multiple exams. Include all instances of duplicated variables, e.g. hip circumference variables included in multiple datasets. Include variables in all measurement units available, e.g. hip circumference in inches and hip ci…	C0562350	Hip circumference
Anthropometry	Waist-hip ratio	Ratio of waist to hip circumference	Include variables that represent a calculated waist circumference to hip circumference ratio. Include all time points and all repeated measures within each time point, e.g. waist-hip ratio at multiple exams. Include all instances of duplicated variables, e.g. waist-hip ratio variables included in multiple datasets. Do not include variables that represent the separate waist circumference and hip c…	C0205682	Waist-hip ratio
Cardiovascular disease	CAC	Quantitative measure of coronary artery calcification (CAC) by computed tomography (CT) scan	Include variables that represent a CAC measurement from a CT scan. Include both individual and composite measures of coronary artery calcification (CAC), such as Agatston score, density or mass, and volume. Examples of individual measures are CAC score for left main artery or right coronary artery. An example of a composite measure is total CAC score across four arterial regions. Include both cor…	C1611184	Calcification of coronary artery
Cardiovascular disease	Carotid IMT	Quantitative measure of carotid intima media thickness (IMT) by ultrasound	Include variables that represent a carotid IMT measurement from an ultrasound. Include all time points and all repeated measures within each time point, e.g. carotid IMT measured at multiple exams. Include both individual and composite measures of carotid IMT. An example of an individual measure of carotid IMT is maximum right common carotid far wall thickness. An example of a composite carotid I…	C1960466	Carotid Intima-Media Thickness
Cardiovascular disease	Myocardial infarction	Qualitative indicator of myocardial infarction (MI) status	Include variables that represent whether or when a subject has experienced MI. Include variables that represent prevalent and/or incident MI status. Include variables that represent MI event data, including event status and time-to-event variables. Include variables that indicate age at MI events, e.g. self-reported age at an MI event. Include variables indicating MI status based on any method of…	C2926063	Myocardial infarction:Finding:Point in time:^Patient:Ordinal
Cardiovascular disease	Coronary angioplasty	Qualitative indicator of coronary angioplasty status	Include variables that represent whether or when a subject has experienced a coronary angioplasty. Include variables that represent prevalent and/or incident coronary angioplasty status. Include variables that represent coronary angioplasty event data, including event status and time-to-event variables. Include variables that indicate age at coronary angioplasty events, e.g. self-reported age at …	C3542439	presence of coronary angioplasty implant and graft (physical finding)
Cardiovascular disease	Coronary artery bypass graft	Qualitative indicator of coronary artery bypass graft (CABG) status	Include variables that represent whether or when a subject has experienced a CABG. Include variables that represent prevalent and/or incident CABG status. Include variables that represent CABG event data, including event status and time-to-event variables. Include variables that indicate age at CABG events, e.g. self-reported age at an CABG event. Include variables indicating CABG status based on…	C0585628	Presence of coronary artery bypass graft
Cardiovascular disease	Heart failure	Qualitative indicator of heart failure status	Include variables that represent whether or when a subject has experienced heart failure. Include variables that represent prevalent and/or incident heart failure status. Include variables that represent heart failure event data, including event status and time-to-event variables. Include variables that indicate age at heart failure events, e.g. self-reported age at a heart failure event. Include…	C0018801	Heart failure
Blood pressure	Resting arm systolic BP	Quantitative measure of resting systolic blood pressure	Include variables that represent a systolic BP measurement, as measured by sphygmomanometer from the upper arm while sitting or lying down. Include all time points and all repeated measures at each time point, e.g. systolic BP measured at multiple exams, and systolic BP measured multiple times at the same exam. Include all instances of duplicated variables, e.g. systolic BP variables included in …	C2039694	Systolic blood pressure at rest
Blood pressure	Resting arm diastolic BP	Quantitative measure of resting diastolic blood pressure	Include variables that represent a diastolic BP measurement, as measured by sphygmomanometer from the upper arm while sitting or lying down. Include all time points and all repeated measures at each time point, e.g. diastolic BP measured at multiple exams, and diastolic BP measured multiple times at the same exam. Include all instances of duplicated variables, e.g. diastolic BP variables included…	C2183311	Diastolic blood pressure at rest
Blood pressure	Hypertension	Qualitative indicator of hypertension status	Include variables that represent whether or when a subject has had hypertension. Include variables that represent prevalent and/or incident hypertension status. Include variables that represent hypertension event data, including event status and time-to-event variables. Include variables that indicate age at hypertension events, e.g. self-reported age at hypertension diagnosis. Include variables …	C3843080	Hypertension or high blood pressure
Diabetes	Blood glucose	Quantitative measure of the concentration of glucose in blood.	Include variables that represent a measurement of the concentration of glucose in the blood. Include all time points and all repeated measures within each time point, e.g. blood glucose measured at multiple exams. Include all instances of duplicated variables, e.g. blood glucose variables included in multiple datasets. Include variables in all measurement units available, e.g. blood glucose in mg…	C1320980	Blood glucose status
Diabetes	Insulin in blood	Quantitative measure of the concentration of insulin in blood.	Include variables that represent a measurement of the concentration of insulin in the blood. Include all time points and all repeated measures within each time point, e.g. insulin measured at multiple exams. Include all instances of duplicated variables, e.g. insulin variables included in multiple datasets. Include variables in all measurement units available, e.g. insulin in mg/dL and insulin in…	C0428405	Insulin level result
Diabetes	HbA1c	Quantitative measure of the concentration of glycated hemoglobin (hemoglobin A1c, or HbA1c) in blood	Include variables that represent a measurement of the concentration of HbA1c in the blood. Include all time points and all repeated measures at each time point, e.g. HbA1c measured at multiple exams, and HbA1c measured multiple times at the same exam. Include all instances of duplicated variables, e.g. HbA1c variables included in multiple datasets. Include both corrected/adjusted and uncorrected/…	C1261236	Hemoglobin A1c level result
Diabetes	Diabetes	Qualitative indicator of diabetes mellitus status	Include variables that represent whether or when a subject has experienced diabetes. Include variables that represent prevalent and/or incident diabetes status. Include variables that represent diabetes onset event data, including event status and time-to-event variables. Include variables that indicate age at diabetes onset, e.g. self-reported age at diabetes diagnosis. Include variables indicat…	C0011849	Diabetes Mellitus
EKG/Arrhythmia	Atrial fibrillation/flutter	Qualitative indicator of atrial fibrillation or atrial flutter status	Include variables that represent whether or when a subject has experienced atrial fibrillation or flutter. Include variables that represent prevalent and/or incident atrial fibrillation status. Include variables that represent atrial fibrillation event data, including event status and time-to-event variables. Include variables that indicate age at atrial fibrillation events, e.g. self-reported ag…	C0155709	Atrial fibrillation and flutter
EKG/Arrhythmia	QRS duration from EKG	Quantitative measure of QRS duration from electrocardiogram (EKG) data	Include variables that represent a QRS duration measurement from an EKG. Include all time points and all repeated measures within each time point, e.g. QRS duration measured at multiple exams. Include all instances of duplicated variables, e.g. QRS duration variables included in multiple datasets. Include variables in all measurement units available, e.g. QRS duration in milliseconds and QRS dura…	C0429025	QRS complex duration (observable entity)
EKG/Arrhythmia	QT interval from EKG	Quantitative measure of QT interval from electrocardiogram (EKG) data	Include variables that represent a QT interval measurement from an EKG. Include all time points and all repeated measures within each time point, e.g. QT interval measured at multiple exams. Include all instances of duplicated variables, e.g. QT interval variables included in multiple datasets. Include variables in all measurement units available, e.g. QT interval in milliseconds and QT interval …	C0429028	QT interval feature (observable entity)
EKG/Arrhythmia	PR interval from EKG	Quantitative measure of PR interval from electrocardiogram (EKG) data	Include variables that represent a PR interval measurement from an EKG. Include all time points and all repeated measures within each time point, e.g. PR interval measured at multiple exams. Include all instances of duplicated variables, e.g. PR interval variables included in multiple datasets. Include variables in all measurement units available, e.g. PR interval in milliseconds and PR interval …	C0520877	PR interval feature
EKG/Arrhythmia	Resting heart rate from EKG	Quantitative measure of heart rate (HR) from electrocardiogram (EKG) data	Include variables that represent a heart rate measurement from an EKG, or an RR interval variable that could be used to calculate heart rate. Include all time points and all repeated measures within each time point, e.g. heart rate measured at multiple exams. Include all instances of duplicated variables, e.g. heart rate variables included in multiple datasets. Include variables in all measuremen…	C2041121	electrocardiogram rhythm strip 3-lead heart rate (bpm)
EKG/Arrhythmia	LVH from EKG	Quantitative index of left ventricular hypertrophy (LVT) calculated from electrocardiogram (EKG) data	Include variables that represent indices of LVH, calculated from EKG data. Include LVH index variables calculated by Cornell, Sokolow-Lyon, Romhilt-Estes, or other criteria. Include all time points and all repeated measures within each time point, e.g. LVH index calculated at multiple exams. Include all instances of duplicated variables, e.g. LVH index variables repeated in multiple datasets. Inc…	C0232306	Electrocardiogram: left ventricle hypertrophy (finding)
EKG/Arrhythmia	Pacemaker	Qualitative indicator of pacemaker implant status	Include variables that represent whether or when a subject has had a pacemaker implant. Include variables that represent prevalent and/or incident pacemaker implant status. Include variables that represent pacemaker implant event data, including implantation event status and time-to-event variables. Include variables that indicate age at pacemaker implant events, e.g. self-reported age at pacemak…	C1533090	Pacemaker observable
Hematology & Hemostasis	Hematocrit	Quantitative measure of the fraction of blood volume that is composed of red blood cells	Include variables that represent a hematocrit measurement, usually from a Complete Blood Count (CBC), but also from any other hematocrit measurement from blood. Include all time points and all repeated measures within each time point, e.g. hematocrit measured at multiple exams. Include all instances of duplicated variables, e.g. hematocrit variables included in multiple datasets. Include variable…	C0518014	Hematocrit level
Hematology & Hemostasis	Hemoglobin	Quantitative measure of hemoglobin concentration in blood	Include variables that represent a hemoglobin concentration measurement, usually from a Complete Blood Count (CBC), but also from any other hemoglobin measurement from blood. Include all time points and all repeated measures within each time point, e.g. hemoglobin measured at multiple exams. Include all instances of duplicated variables, e.g. hemoglobin variables included in multiple datasets. In…	C0019029	Hemoglobin concentration result
Hematology & Hemostasis	Platelet count	Quantitative measure of platelet cell number per volume of blood	Include variables that represent a platelet count measurement, usually from a Complete Blood Count (CBC), but also from any other platelet count measurement from blood. Include all time points and all repeated measures within each time point, e.g. platelet count measured at multiple exams. Include all instances of duplicated variables, e.g. platelet count variables included in multiple datasets. …	C1287267	Finding of platelet count
Hematology & Hemostasis	Red blood cell count	Quantitative measure of red blood cell number per volume of blood	Include variables that represent a red blood cell count measurement, usually from a Complete Blood Count (CBC), but also from any other red blood cell count measurement from blood. Include all time points and all repeated measures within each time point, e.g. red blood cell count measured at multiple exams. Include all instances of duplicated variables, e.g. red blood cell count variables include…	C1287262	Finding of red blood cell count
Hematology & Hemostasis	White blood cell count	Quantitative measure of white blood cell number per volume of blood	Include variables that represent a white blood cell count measurement, usually from a Complete Blood Count (CBC), but also from any other white blood cell count measurement from blood. Include all time points and all repeated measures within each time point, e.g. white blood cell count measured at multiple exams. Include all instances of duplicated variables, e.g. white blood cell count variables…	C0427512	White blood cell count laboratory result
Hematology & Hemostasis	Fibrinogen in blood	Quantitative measure of fibrinogen concentration in blood	Include variables that represent a fibrinogen concentration measurement. Include all time points and all repeated measures within each time point, e.g. fibrinogen measured at multiple exams. Include all instances of duplicated variables, e.g. fibrinogen variables included in multiple datasets. Include variables in all measurement units available, e.g. fibrinogen in mg/dL and fibrinogen in g/L. In…	C1318051	Fibrinogen level result
Hematology & Hemostasis	Factor VII	Quantitative measure of factor VII activity or concentration in blood	Include variables that represent measurement of factor VII activity or concentration in blood. Include all time points and all repeated measures within each time point, e.g. factor VII measured at multiple exams. Include all instances of duplicated variables, e.g. factor VII variables included in multiple datasets. Include variables in all measurement units available, e.g. factor VII activity in …	C0427593	Factor VII level
Hematology & Hemostasis	Factor VIII	Quantitative measure of factor VIII activity or concentration in blood	Include variables that represent measurement of factor VIII activity or concentration in blood. Include all time points and all repeated measures within each time point, e.g. factor VIII measured at multiple exams. Include all instances of duplicated variables, e.g. factor VIII variables included in multiple datasets. Include variables in all measurement units available, e.g. factor VIII activity…	C0457997	Factor VIII level
Hematology & Hemostasis	von Willebrand factor	Quantitative measure of von Willebrand factor (vWf) activity or concentration in blood	Include variables that represent measurement of vWF activity or concentration in blood. Include all time points and all repeated measures within each time point, e.g. vWf measured at multiple exams. Include all instances of duplicated variables, e.g. vWf variables included in multiple datasets. Include variables in all measurement units available, e.g. vWf activity in percentage and vWF concentra…	C0427585	vWF - von Willebrand factor level result
Hematology & Hemostasis	VTE	Qualitative indicator of venous thromboembolism (VTE) status	Include variables that represent whether or when a subject has experienced VTE. VTE includes both deep venous thrombosis and pulmonary embolism. VTE does not include arterial thrombosis or arterial embolism. Include variables that represent prevalent and/or incident VTE status. Include variables that represent VTE event data, including event status and time-to-event variables. Include variables t…	C1861172	venous thromboembolism
Inflammation	CRP in blood	Quantitative measure of C-reactive protein (CRP) concentration in blood	Include variables that represent a measurement of the concentration of CRP in the blood. Include all time points and all repeated measures at each time point, e.g. CRP measured at multiple exams, and CRP measured multiple times at the same exam. Include all instances of duplicated variables, e.g. CRP variables included in multiple datasets. Include both corrected/adjusted and uncorrected/unadjust…	C0428528	C-reactive protein level
Inflammation	Interleukin 6 in blood	Quantitative measure of Interleukin 6 (IL-6) concentration in blood	Include variables that represent a measurement of the concentration of IL-6 in the blood. Include all time points and all repeated measures at each time point, e.g. IL-6 measured at multiple exams, and IL-6 measured multiple times at the same exam. Include all instances of duplicated variables, e.g. IL-6 variables included in multiple datasets. Include both corrected/adjusted and uncorrected/unad…	C0366888	Interleukin 6:ACnc:Pt:Ser/Plas:Qn
Kidney function	Creatinine in blood	Quantitative measure of creatinine concentration in blood	Include variables that represent a measurement of the concentration of creatinine in the blood. Include all time points and all repeated measures at each time point, e.g. creatinine measured at multiple exams, and creatinine measured multiple times at the same exam. Include all instances of duplicated variables, e.g. creatinine variables included in multiple datasets. Include both corrected/adjus…	C0428279	Finding of creatinine level
Kidney function	Cystatin C in blood	Quantitative measure of cystatin C concentration in blood	Include variables that represent a measurement of the concentration of cystatin C in the blood. Include all time points and all repeated measures at each time point, e.g. cystatin C measured at multiple exams, and cystatin C measured multiple times at the same exam. Include all instances of duplicated variables, e.g. cystatin C variables included in multiple datasets. Include both corrected/adjus…	C1445989	Blood cystatin C measurement
Kidney function	Albumin-creatinine ratio in urine	Quantitative measure of the ratio of albumin concentration to creatinine concentration in urine	Include variables that represent the calculated urine albumin-creatinine ratio. Include all time points and all repeated measures within each time point, e.g. albumin-creatinine ratio variables included in multiple datasets. Include all instances of duplicated variables, e.g. albumin-creatinine ratio measured for different datasets. Include both corrected/adjusted and uncorrected/unadjusted measu…	C1318330	Urine albumin:creatinine ratio result
Kidney function	GFR	Quantitative measure of glomerular filtration rate (GFR)	Include variables that represent calculated glomerular filtration rate (GFR). Include all GFR variables, regardless of how they were calculated, e.g. eGFR from creatinine-based approximations (by any available formula) or direct measurements based on inulin clearance. Include all time points and all repeated measures at each time point, e.g. GFR measured at multiple exams, and GFR measured multip…	C4524116	Estimated GFR
Lipids	LDL in blood	Quantitative measure of low-density lipoprotein (LDL) cholesterol concentration in blood	Include variables that represent a measurement of the concentration of LDL-cholesterol in the blood. Include all time points and all repeated measures at each time point, e.g. LDL-cholesterol measured at multiple exams, and LDL-cholesterol measured multiple times at the same exam. Include all instances of duplicated variables, e.g. LDL-cholesterol variables included in multiple datasets. Include …	C2603388	Cholesterol.in LDL [Mass or Molecules/volume] in Serum or Plasma
Lipids	HDL in blood	Quantitative measure of high-density lipoprotein (HDL) cholesterol concentration in blood	Include variables that represent a measurement of the concentration of HDL-cholesterol in the blood. Include all time points and all repeated measures at each time point, e.g. HDL-cholesterol measured at multiple exams, and HDL-cholesterol measured multiple times at the same exam. Include all instances of duplicated variables, e.g. HDL-cholesterol variables included in multiple datasets. Include …	C2603387	Cholesterol.in HDL [Mass or Molecules/volume] in Serum or Plasma
Lipids	Triglycerides in blood	Quantitative measure of triglyceride concentration in blood	Include variables that represent a measurement of the concentration of triglycerides in the blood. Include all time points and all repeated measures at each time point, e.g. triglycerides measured at multiple exams, and triglycerides measured multiple times at the same exam. Include all instances of duplicated variables, e.g. triglycerides variables included in multiple datasets. Include both cor…	C0428475	Triglyceride level - finding
Lipids	Total cholesterol in blood	Quantitative measure of total cholesterol concentration in blood	Include variables that represent a measurement of the concentration of total cholesterol in the blood. Include all time points and all repeated measures at each time point, e.g. total cholesterol measured at multiple exams, and total cholesterol measured multiple times at the same exam. Include all instances of duplicated variables, e.g. total cholesterol variables included in multiple datasets. …	C0201950	Cholesterol measurement test
Lung	FVC	Quantitative measure of forced vital capacity (FVC) measured using spirometry	Include variables that represent an FVC measurement. Include all time points and all repeated measures at each time point, e.g. FVC measured at multiple exams, and FVC measured multiple times at the same exam. Include all instances of duplicated variables, e.g. FVC variables included in multiple datasets. Include variables in all measurement units available, e.g. FVC in liters and FVC in millilit…	C3714541	Forced Vital Capacity
Lung	FEV1	Forced expiratory volume in 1 second (FEV1) measured using spirometry	Include variables that represent an FEV1 measurement. Include all time points and all repeated measures at each time point, e.g. FEV1 measured at multiple exams, and FEV1 measured multiple times at the same exam. Include all instances of duplicated variables, e.g. FEV1 variables included in multiple datasets. Include variables in all measurement units available, e.g. FEV1 in liters and FEV1 in mi…	C0802965	Volume^at 1.0 s post forced expiration:Volume:Point in time:Respiratory system:Quantitative
Lung	Asthma	Qualitative indicator of asthma status	Include variables that represent whether or when a subject has experienced asthma. Include variables that represent prevalent and/or incident asthma status. Include variables that represent asthma onset event data, including event status and time-to-event variables. Include variables that indicate age at asthma onset, e.g. self-reported age at asthma diagnosis. Include variables indicating asthma…	C1272273	Asthma finding
Lung	Asthma severity	Qualitative and quantitative measures of asthma severity	Include variables that represent measures or qualitative descriptors of asthma severity. Include variables determined by a clinician or examiner and self-reported variables. Examples include questionnaire responses regarding asthma severity, and description of asthma symptoms, asthma exacerbations, asthma attack frequency, or medical care for asthma. Include all time points and all repeated measu…	C0581122	Asthma severity
Lung	COPD	Qualitative indicator of Chronic Obstructive Pulmonary Disease (COPD) status	Include variables that represent whether or when a subject has experienced COPD. Include variables that represent prevalent and/or incident COPD status. Include variables that represent COPD event data, including event status and time-to-event variables. Include variables that indicate age at COPD events, e.g. self-reported age at COPD onset. Include variables indicating COPD status based on any …	C0024117	Chronic Obstructive Airway Disease
Sleep	Sleep apnea	Qualitative indicator of sleep apnea status	Include variables that represent whether or when a subject has experienced sleep apnea. Include variables indicating sleep apnea of any type (obstructive, central, or complex). Include variables indicating the type of sleep apnea, e.g. a categorical variable with values 'obstructive', 'central', and 'complex'. Include variables that represent prevalent and/or incident sleep apnea status. Include …	C0037315	Sleep Apnea Syndromes
Sleep	AHI	Quantitative measure of Apnea-Hypopnea Index (AHI), a measure of sleep apnea severity	Include variables that represent an AHI measurement. Include all time points and all repeated measures within each time point, e.g. AHI measured at multiple exams. Include all instances of duplicated variables, e.g. AHI variables included in multiple datasets. Include variables in all measurement units available, e.g. AHI in events per hour or in events per day. Include both corrected/adjusted an…	C2111846	Apnea-hypopnea index procedure
Smoking	Cigarette smoking	Qualitative and quantitative measures of cigarette smoking history and cigarette smoking status	Include variables that represent qualitative or quantitative descriptors of a subject's cigarette smoking behavior. Include smoking initiation age or date, smoking cessation date or age, duration of smoking, estimates of smoking heaviness (e.g. cigarettes per day or per week), number or timing of smoking cessation attempts, smoking cessation strategies attempted, current and former smoking behavi…	C1519384	Smoking History
Stroke	Ischemic stroke	Qualitative indicator of ischemic stroke status	Include variables that represent whether or when a subject has experienced ischemic stroke. Include variables that represent prevalent and/or incident ischemic stroke status. Include variables that represent ischemic stroke event data, including event status and time-to-event variables. Include variables that indicate age at ischemic stroke events, e.g. self-reported age at an ischemic stroke eve…	C0948008	Ischemic stroke
Stroke	Hemorrhagic stroke	Qualitative indicator of hemorrhagic stroke status	Include variables that represent whether or when a subject has experienced hemorrhagic stroke. Include variables that represent prevalent and/or incident hemorrhagic stroke status. Include variables that represent hemorrhagic stroke event data, including event status and time-to-event variables. Include variables that indicate age at hemorrhagic stroke events, e.g. self-reported age at an hemorrh…	C0553692	Brain hemorrhage
Stroke	Other stroke	Qualitative indicator of other/unspecified stroke status	Include variables that represent whether or when a subject has experienced a stroke of unknown/unspecified type ("other stroke"). Include variables that represent prevalent and/or incident other stroke status. Include variables that represent other stroke event data, including event status and time-to-event variables. Include variables that indicate age at other stroke events, e.g. self-reported …	C4489300	Stroke- other stroke
Supporting phenotypes	Age at enrollment/collection	Participant age at enrollment or age at which data or biosamples were collected	Include variables that represent age directly and all variables used to calculate age (e.g. days since exam/visit). Include variables representing age at enrollment/recruitment; age at blood draw; age at other biosample collection; age at imaging exam; days since baseline visit; days since enrollment/recruitment; etc. Include all instances of duplicated variables, e.g. age at exam 1 found in two …	C0001779	Age
Supporting phenotypes	Subcohort	Categorical indicator of membership in different study subcohorts (i.e. participant subsets within a study who were recruited at different times and/or enrolled in different sub-studies)	Include all variables that represent a subject's membership in a "subcohort" - a subset within a study determined by enrollment time, sub-study, or other distinguishing group factor. Examples include original or offspring (etc.) cohort in Framingham Heart Study and the observational study and clinical trial subsets of the Women's Health Initiative. Include all variables representing subcohort mem…	C0599755	Cohort
Supporting phenotypes	Clinic visit	Categorical indicator of the clinical visit (exam, year, etc.) during which observations, measurements and/or other data/biosample collections were made	Include all variables that represent the clinical visit/exam/year at which a measurement/observation was made. Examples include visit names like 'baseline', 'exam 1', 'visit 1', 'ancillary study A', or categorical codes representing such values. Include all variables representing clinic visit, e.g. a variable representing clinic visit coded as '1', '2', '3', etc.; a variable representing visit ye…	C0008952	Clinic Visits
Supporting phenotypes	Fasting	Qualitative or quantitative indicator describing or quantifying fasting status prior to blood draw for any blood sample-derived measurement	Include variables indicating fasting status or fasting time related to other blood sample-derived variables. Include both qualitative indicators of fasting status and quantitative measures such as hours of fasting. Include all time points and all repeated measures within each time point, e.g. fasting status variables included in multiple datasets. Include all instances of duplicated variables, e.…	C1976106	Fasting Status
Supporting phenotypes	Geographic site	Categorical indicator of the clinic, recruitment site, and/or field center at which participants were recruited, and/or where data or biosamples were collected.	Include variables indicating the clinic site, recruitment site, and/or field center at which participants were recruited and/or where data or biosamples were collected. Include variables for which specific clinic/field center names or geographic locations are provided (e.g. a categorical variable with values 'Cleveland Clinic', and 'New York') and those for which this information is encoded (e.g.…	C2828208	Locality
Supporting phenotypes	Medication/supplement use	Qualitative or quantitative indicator of use of any kind of medication, vitamin, mineral, or dietary supplement	Include variables indicating, describing or quantifying use-characteristics for any type of medication, vitamin, mineral, or dietary supplement. Include variables describing which medications, vitamin, minerals, or dietary supplements have been or are being used, how frequently, and in what dosage. Include medications, vitamin, minerals, or dietary supplements taken orally, by inhalation (e.g. al…	C0240320	medication use
